# Spatial Transcriptomic Analysis of Myositis Muscles Reveals Novel Molecular Insights of MDA5+ Dermatomyositis

**DOI:** 10.64898/2026.01.04.696800

**Authors:** Yulong Qiao, Gexin Liu, Michael Tim-Yun Ong, Hao Sun, Ho So, Huating Wang

## Abstract

Idiopathic inflammatory myopathies (IIM), also known as myositis, are a rare and heterogeneous group of autoimmune disorders characterized by chronic inflammation of skeletal muscle. Other organs are also frequently affected, such as skin, joints, and lungs, leading to morbidity and even mortality. Anti-MDA5 autoantibody-positive dermatomyositis (MDA5+ DM) is a unique subtype with a high mortality rate but the underlying molecular mechanisms remain incompletely understood. In this study, we profiled the spatial transcriptome of a cohort of healthy controls, MDA5+, and MDA5- muscles and found a distinct transcriptomic profile of the MDA5+ muscles with a low percentage of stressed myofibers but increased immune cell infiltration. Niche analysis revealed a distinct microenvironment in the MDA5+ muscles with the endothelial cell (EC) niche showing increased inflammation, dampened oxygen transport function, and a unique enrichment of the Type 1 interferon response. Cell-cell communication and pathway activity analysis uncovered that hypoxia, TGF-β, NF-κB, and TNF-α signaling were enriched in the MDA5+ EC niche. Altogether, our results support a vasculopathy model whereby blood vessels exhibit a strong inflammatory response and impaired oxygen transport function, leading to vasculopathy and perivascular immune cell infiltration in MDA5+ muscles.
