## Supplemental Table S2 for "Spatial Transcriptomic Analysis of Myositis Muscles Reveals Novel Molecular Insights of MDA5+ Dermatomyositis"

### Sheet: Summary
Table S2. Quantification of cell type proportions.
The SHEET "Cell_type_proportion" shows the cell type proportion across all samples.

### Sheet: Cell_type_proportion
Table S2. Quantitative analysis of cell type proportions
Cell_type_proportion
Sample	Adipocytes	B cells	CTLs	stressed MN	EC	FAPs	Cyc cells	LAMP3+ DCs	Muscle spindle	MΦ1 cells	MΦ2 cells	NK cells	Pericytes	Plasma cells	rMN	MuSC	Th cells	Treg cells	Type1 MNs	Type2 MNs	cDC1 cells	naFb cells
CTRL_70	1.15685	0.20404	0.36247	20.6724	1.11439	2.6643	0.261392	0.193695	0.234023	0.315702	0.465024	0.190027	1.40348	0.344885	2.28223	0.483613	0.285375	0.214013	14.3545	51.9809	0.212871	0.603717
CTRL_73	1.2375	0.200072	0.451927	14.3277	1.45883	3.2503	0.206525	0.196124	0.223869	0.229929	0.469341	0.216173	1.15431	0.340643	3.8785	0.625021	0.363082	0.238367	20.536	48.8749	0.139521	1.38135
CTRL_74	0.964806	0.17979	0.311436	20.5615	1.17211	2.71774	0.250268	0.183101	0.200029	0.25241	0.288845	0.167018	2.15351	0.303999	3.60325	0.416944	0.250628	0.189825	15.8638	49.2564	0.196199	0.516397
CADM_42	0.716032	0.386227	0.63601	26.3207	7.16943	5.08337	1.63659	0.62349	1.03306	2.41139	1.93294	0.439783	8.69943	1.15307	12.4696	2.067	0.507773	0.524712	13.6793	11.0807	0.747738	0.68169
CADM_47	0.527528	0.155742	0.356938	39.2823	2.12711	2.53177	0.2613	0.284254	0.233323	0.522377	0.416099	0.148168	1.46853	0.23683	1.57526	0.55211	0.296951	0.257657	19.7073	28.2102	0.149697	0.698509
CADM_63	4.39692	0.253835	0.88476	20.5333	5.34742	5.04236	0.881624	0.391263	0.510384	0.586644	0.814883	0.408205	8.05798	0.965415	4.69652	1.31157	0.521901	0.522096	17.1879	25.4091	0.282898	0.993048
CADM_76	0.83925	0.47689	0.688136	45.0058	1.62943	0.781437	1.18742	0.562679	0.299578	2.3132	0.832865	0.477622	1.30588	5.07728	3.59218	0.584913	0.482332	0.796521	21.3289	10.3292	0.46887	0.939614
DM_70	1.24073	0.148533	0.355558	54.8879	1.77103	0.35895	0.081633	0.133872	0.132899	0.226223	0.191388	0.186626	0.759723	0.147898	1.82694	0.176476	0.237948	0.112364	24.2597	12.5425	0.127698	0.093404
DM_81	0.948976	0.482206	0.604564	36.9967	2.82242	4.22938	0.986207	0.403615	0.265325	1.32305	1.24103	0.563516	2.32885	0.901122	6.73482	0.938432	0.45798	0.494156	23.3044	12.7556	0.465715	0.752003
OM_49	1.22191	0.197188	0.556701	31.9836	8.43427	2.26974	0.988307	0.255528	0.561583	0.335767	0.598086	0.278657	10.1173	0.429161	2.98138	0.525685	0.408819	0.280443	21.5007	14.9987	0.532354	0.544061
OM_60	1.08068	0.281439	0.775629	38.9002	4.342	3.57798	0.883022	0.283743	0.362462	0.86359	0.799732	0.500736	3.04863	0.476548	4.73331	0.681923	0.633321	0.367226	25.7287	10.8575	0.29993	0.521706
OM_64	0.798687	0.108653	0.256952	56.1066	1.26594	0.48961	0.047457	0.101134	0.138872	0.114091	0.101127	0.135307	1.8078	0.104374	1.19487	0.19577	0.182797	0.070977	22.406	14.1985	0.106866	0.067538
PM_77	1.98113	0.179555	0.439005	39.7813	2.66369	1.51574	0.23609	0.150028	0.230975	0.268276	0.394318	0.138859	1.4408	0.382078	1.61942	0.462942	0.314435	0.20375	22.9461	24.0063	0.170238	0.474901
IMNM_65	0.971897	0.226337	0.530851	29.9883	2.50941	3.99868	0.456163	0.245268	0.35192	0.502888	0.677515	0.342184	2.82564	0.298863	4.15307	1.1003	0.406501	0.201496	22.349	27.1919	0.314143	0.35769
