## Supplemental Table S5 for "Spatial Transcriptomic Analysis of Myositis Muscles Reveals Novel Molecular Insights of MDA5+ Dermatomyositis"

### Sheet: Summary
Table S5. Analysis of cellular crosstalk and pathway activities.
The SHEET "COMMOT_signals_avg" shows the normalized average signals for each identified signaling pathway using COMMOT across all samples.
The SHEET "PROGENY_pathway_avg" shows the normalized average pathway activity for each pathway using PROGENY across all samples.

### Sheet: COMMOT_signals_avg
Table S5. Analysis of cellular crosstalk and pathway activities.
COMMOT_signals_avg
Signaling_pathway	CTRL_70	CTRL_73	CTRL_74	CADM_42	CADM_63	CADM_76	CADM_47	DM_70	DM_81	OM_49	OM_60	OM_64	PM_77	IMNM_65
ACTIVIN	0.000642	0.186116	0	0.386054	1	0.053787	0.048343	0.054364	0.122644	0.086015	0.240016	0.034691	0.08397	0.207067
AGT	0.077395	0.649409	0.060437	0.709916	1	0.056382	0.05444	0	0.25963	0.404318	0.306954	0.006519	0.510437	0.634691
ANGPT	0.001182	0.887676	0.01853	0.335711	1	0.007543	0.948817	0.023193	0.448273	0.123052	0.664649	0	0.085746	0.522715
ANGPTL	0.031973	0.159982	0.038495	1	0.669523	0.033218	0.098618	0.040796	0.256297	0.245102	0.249668	0	0.102461	0.118443
APELIN	0.010994	0.031582	0.028396	1	0	0.019844	0.149564	0.080656	0.35801	0.814519	0.206623	0.098339	0.043542	0.24373
BMP	0	0.335067	0.002516	1	0.651947	0.094453	0.364349	0.058464	0.664074	0.49377	0.281519	0.113812	0.158396	0.537329
CALCR	0	0.091339	0.020958	1	0.279451	0.098277	0.040857	0.015108	0.243543	0.250596	0.134743	0.01398	0.212592	0.14587
CCL	0	0.229978	0.0066	1	0.544029	0.584195	0.278895	0.07233	0.336144	0.212477	0.247774	0.099665	0.427595	0.182913
CHEMERIN	0.006734	0.006119	0.014028	1	0.108659	0.018282	0.024821	0	0.188089	0.070269	0.050597	0.051357	0.007014	0.105504
COMPLEMENT	0	0.052311	0.024498	1	0.214073	0.069048	0.055004	0.007264	0.395995	0.083226	0.238952	0.004842	0.021204	0.258631
CSF	0	0.127926	0.010029	1	0.231306	0.130001	0.18647	0.04386	0.401533	0.207968	0.19843	0.068548	0.082515	0.34914
CSF3	0.007359	0.169446	0.016373	1	0.499758	0.495848	0.010445	0.138185	0.087817	0.012083	0.115552	0	0.810958	0.279823
CX3C	0.062935	0.194115	0.085755	0.440641	0.092473	0.258052	0.237651	0.143924	1	0.374283	0.261705	0.490514	0	0.325006
CXCL	0.085087	0.545926	0.224646	1	0.639551	0.672343	0.383067	0	0.860164	0.155223	0.317865	0.025341	0.416958	0.558886
EDA	0.132393	1	0	0.711467	0.216715	0.095546	0.143053	0.060821	0.73232	0.054579	0.735073	0.06895	0.326219	0.413255
EDN	0.002621	0.016004	0	1	0.613716	0.11801	0.050942	0.021805	0.063906	0.289725	0.086855	0.033188	0.311099	0.100337
EGF	0.025117	0.371258	0.102536	0.788643	1	0.110728	0.175795	0	0.48323	0.151354	0.188754	0.040219	0.267321	0.339214
FGF	0.122349	0.9249	0.043696	0.209357	1	0	0.273189	0.042633	0.741415	0.313946	0.503344	0.227346	0.126577	0.249211
GALECTIN	0	0.024191	0.008476	1	0.210463	0.081983	0.176194	0.048428	0.470378	0.082807	0.107827	0.058499	0.015084	0.085374
GAS	0	0.353366	0.012215	0.905955	1	0.073541	0.099381	0.055341	0.269396	0.265997	0.173221	0.143545	0.163782	0.217225
GDF	0.000922	0.286961	0	1	0.452507	0.29144	0.411152	0.080185	0.850805	0.361514	0.508957	0.126863	0.050666	0.362206
GDNF	0.161643	1	0.473072	0.676107	0	0.126955	0.141077	0.307214	0.814272	0.137925	0.050507	0.339985	0.74172	0.829187
GRN	0	0.103368	0.015067	1	0.508192	0.31839	0.182792	0.123489	0.536629	0.338299	0.266215	0.135843	0.309109	0.257557
IGF	0.003855	1	0	0.106121	0.85178	0.008862	0.929235	0.004157	0.050334	0.018215	0.348278	0.003525	0.0094	0.072688
IL16	0.007039	0.437603	0	1	0.77947	0.097267	0.430502	0.055463	0.319675	0.141898	0.257134	0.039718	0.00505	0.539622
MIF	0	0.21312	0.014894	1	0.405612	0.109499	0.340591	0.071955	0.323254	0.170507	0.32505	0.173521	0.127839	0.304951
MK	0	0.102409	0.019533	1	0.702358	0.106251	0.297565	0.086539	0.607832	0.057301	0.291555	0.062493	0.022949	0.147667
MSTN	0.004502	1	0.015956	0.342058	0.493132	0	0.700175	0.041729	0.47421	0.044484	0.223293	0.021512	0.034182	0.764348
NPR1	0.00159	0.009532	0	0.204211	0.049427	0.019231	0.04923	0.009027	0.064477	1	0.116718	0.0007	0.052786	0.078847
NRG	0	0.167143	0.038786	0.515751	1	0.102824	0.230945	0.051104	0.43991	0.144589	0.040404	0.068951	0.050097	0.293391
NT	0.022384	0.224793	0.054332	0.451035	1	0.078797	0.282801	0.099747	0.416489	0.26201	0.330629	0.248625	0	0.393393
PDGF	0	0.384862	0.028179	1	0.585196	0.086121	0.367075	0.076477	0.417058	0.512373	0.37157	0.122628	0.174165	0.501829
PERIOSTIN	0	0.014906	0	0.348717	1	0.019308	0.15112	3.4e-05	0.189877	0.0622	0.409848	0.000165	0	0.004728
PTN	0.007127	0.273724	0	1	0.822375	0.044126	0.391445	0.024714	0.85214	0.089202	0.195193	0.052756	0.169678	0.455583
SEMA3	0	0.494545	0.016838	0.775202	0.304703	0.067266	1	0.045159	0.665414	0.238284	0.660337	0.167161	0.151567	0.68626
TGFb	0.004394	0.217703	0	1	0.356897	0.088512	0.244145	0.015862	0.44766	0.295852	0.291923	0.04965	0.045748	0.269211
TRAIL	0.029094	0.034708	0	0.617954	0.243249	0.695436	0.051157	0.066924	1	0.307081	0.124941	0.039137	0.037326	0.176727
TWEAK	0	0.032022	0.056546	1	0.260963	0.258564	0.068562	0.078472	0.638604	0.440737	0.150275	0.395788	0.097733	0.337534
VEGF	0.019934	0.202865	0	0.340793	1	0.144963	0.435801	0.061818	0.347676	0.325065	0.333093	0.062267	0.221368	0.188172
VISFATIN	0	0.423363	0.003198	0.544846	1	0.164536	0.37383	0.020614	0.156146	0.150602	0.322892	0.027193	0.078418	0.1363
WNT	0.091693	0.455473	0	1	0.41557	0.012176	0.278737	0.163467	0.876339	0.883707	0.125237	0.260635	0.737555	0.741132
ncWNT	0.021124	0.344428	0	0.806134	0.988886	0.024029	0.3258	0.055858	1	0.450474	0.022978	0.16874	0.384765	0.901019

### Sheet: Progeny_pathway_avg
Table S5. Analysis of cellular crosstalk and pathway activities.
PROGENY_pathway_avg
Signaling_pathway	CTRL_70	CTRL_73	CTRL_74	CADM_42	CADM_63	CADM_76	CADM_47	DM_70	DM_81	OM_49	OM_60	OM_64	PM_77	IMNM_65
Androgen	0.39909	0.261756	0.252269	0.65038	1	0.714917	0.321651	0.094289	0.37367	0.421931	0.46139	0	0.725359	0.196775
EGFR	1	0.372015	0.973178	0.669986	0.460817	0.816352	0.318742	0.406216	0.319878	0.549423	0	0.677601	0.666397	0.298679
Estrogen	1	0.422927	0.957432	0	0.197633	0.777411	0.591985	0.124817	0.237872	0.384957	0.119983	0.199928	0.684893	0.273967
Hypoxia	0.5669	0.638064	0.580265	1	0.571497	0	0.346118	0.270561	0.296775	0.392204	0.334241	0.354164	0.4568	0.606188
JAK-STAT	0.06122	0	0.05735	0.690866	0.541205	1	0.346732	0.162734	0.878948	0.051639	0.198959	0.071653	0.046507	0.041921
MAPK	1	0.311505	0.979859	0.333583	0.39455	0.941339	0.268718	0	0.118969	0.543832	0.010134	0.203724	0.702158	0.092998
NFkB	0.430548	0.118507	0.476167	0.8596	0.45267	1	0.258848	0.18478	0.612461	0.161636	0	0.16941	0.202511	0.118228
PI3K	0.495659	0.298877	0.519391	0.996141	0.720989	1	0.7365	0	0.878156	0.905479	0.467376	0.258859	0.518551	0.518282
TGFb	0.034695	0.145934	0.07053	1	0.35946	0.089373	0.254418	0	0.401181	0.490731	0.229897	0.179788	0.088124	0.364629
TNFa	0.324123	0.050986	0.357143	1	0.359041	0.912819	0.158527	0.178387	0.517129	0.250056	0	0.172958	0.14778	0.112736
Trail	1	0.672537	0.939216	0	0.200682	0.298058	0.552372	0.524714	0.22768	0.262468	0.305603	0.565494	0.548318	0.405081
VEGF	0.128578	0.048033	0.127407	0.773035	0.667059	1	0.256748	0.069596	0.557576	0.525386	0.315109	0	0.322979	0.143904
WNT	0.613759	0.291205	1	0.373549	0.123888	0	0.099404	0.036584	0.183098	0.356961	0.241801	0.053531	0.558384	0.252696
p53	0.278359	0.168631	0.300685	1	0.194922	0.623082	0.174769	0.576869	0.501381	0.290119	0	0.642941	0.357653	0.447953
